# Engineering multiple levels of specificity in an RNA viral vector

**DOI:** 10.1101/2020.05.27.119909

**Authors:** Xiaojing J. Gao, Lucy S. Chong, Michaela H. Ince, Matthew S. Kim, Michael B. Elowitz

**Author notes:** equal contribution (Xiaojing J. Gao, Lucy S. Chong).

## Abstract

Synthetic molecular circuits could provide powerful therapeutic capabilities, but delivering them to specific cell types and controlling them remains challenging. An ideal “smart” viral delivery system would enable controlled release of viral vectors from “sender” cells, conditional entry into target cells based on cell-surface proteins, conditional replication specifically in target cells based on their intracellular protein content, and an evolutionarily robust system that allows viral elimination with drugs. Here, combining diverse technologies and components, including pseudotyping, engineered bridge proteins, degrons, and proteases, we demonstrate each of these control modes in a model system based on the rabies virus. This work shows how viral and protein engineering can enable delivery systems with multiple levels of control to maximize therapeutic specificity.
