## Supplementary Table 1, Supplementary Table 2 for "Engineering multiple levels of specificity in an RNA viral vector"

### Sheet: Table S1 Constructs
Construct	Intent
PB-CMVTO-TEVP-Cer-Zeo	Cell line generation
CMV-TO-G-Cit (FLP-IN)	Cell line generation
CMV-TO-EnvA-IFP3XNLS (FLP-IN)	Cell line generation
PB-CMV-Cit	Cell line generation
PB-pEF1s-P-TEVP-IFP3XNLS-Neo	Cell line generation
PB-pEF1s-TVAecd-Gbp6HIS-Cer-Neo	Cell line generation
CMV-TO-memGFP (FLP-IN)	Cell line generation
PB-pEF1s-memTurqoise2-Neo	Cell line generation
PB-CMV-TO-Citrine-EF1a-Neo	Cell line generation
PB-pEF1s-Citrine (FLP-IN)	Cell line generation
CMV-TO+Cit-Int (FLP-IN)	Cell line generation
pSADdeltaG-mCherry-2A-L	Rabies genome
pSADdeltaG-mCherry-PteGBP-L	Rabies genome
pSADdeltaG-mCherry-PHCVL	Rabies genome
pSADdeltaG-mCherry-PteDHFR-L	Rabies genome

### Sheet: Table S2 Cell Lines
Cell Line	Type	Generated From	Construct	Integration Method	Selection Process	Concentration (µg/mL)	Monoclonal or Polyclonal	Color	Final Resistances	Figure
G-Cit	Sender	Flp-In™ T-REx™ 293	CMV-TO-G-Cit (FLP-IN)	pOG44	Hygromycin	50	Monoclonal	mCitrine	Hygromycin	2b
EnvA-IFP	Sender	Flp-In™ T-REx™ 293	CMV-TO-EnvA-IFP3XNLS (FLP-IN)	pOG44	Hygromycin	50	Polyclonal	IFP2	Hygromycin	3c
EnvA-Cit	Sender	EnvA	PB-CMV-Cit	Piggybac Transposase	Puromycin	2	Polyclonal	IFP2/Citrine	Hygromycin/Puromycin	2c
PTEVP	Sender	EnvA	PB-pEF1s-P-TEVP-IFP3XNLS-Neo	Piggybac Transposase	Geneticin	400	Monoclonal	IFP2	Hygromycin/Geneticin
HEK-memGFP	Reciever	Flp-In™ T-REx™ 293	CMV-TO-memGFP (FLP-IN)	pOG44	Hygromycin	50	Polyclonal	mGFP	Hygromycin	3a
HEK-memTurq2	Reciever	Flp-In™ T-REx™ 293	PB-pEF1s-memTurqoise2-Neo	Piggybac Transposase	Geneticin	400	Monoclonal	mTurqoise2	Geneticin	3b, 3c, S1
HEK-doxCit	Reciever	Flp-In™ T-REx™ 293	PB-CMV-TO-Citrine-EF1a-Neo	Piggybac Transposase	Geneticin	400	Polyclonal	mCitrine	Geneticin	4b
HEK-Cit	Reciever	Flp-In™ T-REx™ 293	PB-pEF1s-Citrine (FLP-IN)	pOG44	Hygromycin	50	Polyclonal	mCitrine	Hygromycin	3c, 4c
memTurqoise/Citrine	Reciever	memTurqoise	PB-pEF1s-Citrine (FLP-IN)	pOG44	Hygromycin	50	Monoclonal	mTurqoise2/mCitrine	Hygromycin/Geneticin
HEK-H2B-Citrine	Reciever	Flp-In™ T-REx™ 293	CMV-TO+Cit-Int (FLP-IN)	pOG44	Hygromycin	50	Polyclonal	mCitrine	Hygromycin	6, S3, S4
HEKwt (Flp-In™ T-REx™ 293)	Reciever	HEK293						N/A		2b, 3b, 4b, 4c, 5, S1
HEK-TVA	Reciever	HEK293						N/A		2c, S1a
Gbp6	Bridge Producer	Flp-In™ T-REx™ 293	PB-pEF1s-TVAecd-Gbp6HIS-Cer-Neo	Piggybac Transposase	Geneticin	400	Polyclonal	mCerulean	Geneticin	3a, S1a
B7GG-TCer	Producer	B7GG	PB-CMVTO-TEVP-Cer-Zeo	Piggybac Transposase	Zeocin	100	Polyclonal	mCerulean	Zeocin	4, S2
B7GG	Producer	BHK21						N/A		2, 5, 6, S3, S4
